# A novel plasmid-based experimental system in *Saccharomyces cerevisiae* that enables the introduction of 10 different plasmids into cells

**DOI:** 10.1101/2023.05.01.538886

**Authors:** Geyao Dong, Tsuyoshi Nakai, Tetsuo Matsuzaki

## Abstract

The budding yeast *Saccharomyces cerevisiae* is commonly used as an expression platform to produce valuable compounds. Yeast-based genetics research can uniquely utilize use auxotrophy in transformant selection: auxotrophic complementation by an auxotrophic marker gene on exogenous DNA (such as plasmids). However, the number of auxotrophic nutrients required restricts the number of plasmids maintained by the cells. We therefore developed novel Δ10 strains that are auxotrophic for 10 different nutrients, and new plasmids with two multicloning sites and auxotrophic markers for use in Δ10 strains. We confirmed that Δ10 strains could maintain 10 types of these plasmids. Because each plasmid can express two different genes, this Δ10 strain-based expression system has the potential to co-express a maximum of 20 different proteins.
