## Supplemental Tables for "A novel plasmid-based experimental system in *Saccharomyces cerevisiae* that enables the introduction of 10 different plasmids into cells"

### Sheet: Supplemental Table1
Supplemental Table1. Strains used in this study
Strain name	Genotype	Source
BY4741	MATa his3Δ1 leu2Δ0 ura3Δ0 met15Δ0	Open Biosystems
BY4742	MATα his3Δ1 leu2Δ0 ura3Δ0 lys2Δ0	Open Biosystems
BY4743	MATa/α his3Δ1/his3Δ1 leu2Δ0/leu2Δ0 ura3Δ0/ura3Δ0 lys2Δ0/LYS2 met15Δ0/MET15	Open Biosystems
S288C	MATα SUC2 gal2 mal2 mel flo1 flo8-1 hap1 ho bio1 bio6	Open Biosystems
YMT43	MATa his3Δ1 leu2Δ0 ura3Δ0 met15Δ0 lys2Δ0 ade2Δ::KanMX trp1Δ::KanMX	This study
YMT44	MATα his3Δ1 leu2Δ0 ura3Δ0 met15Δ0 lys2Δ0 ade2Δ::KanMX trp1Δ::KanMX	This study
YMT51	MATa his3Δ1 leu2Δ0 ura3Δ0 met15Δ0 tyr1Δ::KanMX	This study
YMT53	MATα his3Δ1 leu2Δ0 ura3Δ0 met15Δ0 lys2Δ0 ade2Δ::KanMX trp1Δ::KanMX thr1Δ::KanMX arg1Δ::KanMX tyr1Δ::KanMX	This study
YMT54	MATa his3Δ1 leu2Δ0 ura3Δ0 met15Δ0 lys2Δ0 ade2Δ::KanMX trp1Δ::KanMX thr1Δ::KanMX arg1Δ::KanMX tyr1Δ::KanMX	This study
YMT55	MATa/α his3Δ1/his3Δ1 leu2Δ0/leu2Δ0 ura3Δ0/ura3Δ0 met15Δ0/met15Δ0 lys2Δ0/lys2Δ0 ade2Δ::KanMX/ade2Δ::KanMX trp1Δ::KanMX/trp1Δ::KanMX thr1Δ::KanMX/thr1Δ::KanMX arg1Δ::KanMX/arg1Δ::KanMX tyr1Δ::KanMX/tyr1Δ::KanMX	This study
YMT183	MATα his3Δ1 leu2Δ0 ura3Δ0 met15Δ0 lys2Δ0 ade2Δ4 trp1Δ4 thr1Δ2 arg1Δ0 tyr1Δ0	This study
YMT184	MATa his3Δ1 leu2Δ0 ura3Δ0 met15Δ0 lys2Δ0 ade2Δ4 trp1Δ4 thr1Δ2 arg1Δ0 tyr1Δ0	This study
YMT185	MATa/α his3Δ1/his3Δ1 leu2Δ0/leu2Δ0 ura3Δ0/ura3Δ0 met15Δ0/met15Δ0 lys2Δ0/lys2Δ0 ade2Δ4/ade2Δ4 trp1Δ4/trp1Δ4 thr1Δ2/thr1Δ2 arg1Δ0/arg1Δ0 tyr1Δ0/tyr1Δ0	This study

### Sheet: Supplemental Table2
Supplemental Table2. Primers used in this study
Primer number	Primer sequence
M29	AACTGCAGTTAGCTATTTCGCCCAATGT
M30	AAAGGCCTCGGACACTTATATGTCGAGC
M31	GGCCCGGGAATACAGATTCTCTGTTCTA
M32	GGCCCGGGAGTATTCATTTTAGACCCAT
M33	TACCCGGGCGGACACTTATATGTCGAGC
M34	CCCTGCAGAGGCGTCAGATTTAGGTGGA
M35	AAAGGCCTAATCCCGCGAAGTTTTCCTG
M36	GGCCCGGGAATTTCACTCTCTGTAAAGA
M37	AACCCGGGAGTCTAGTATGTTATCTACT
M38	CCCTGCAGGCTTAAAATTATCGGTTCTAG
M39	AACCCGGGCCTGTGGATATTACGTTGAA
M40	GGCCCGGGTAGTAACATTACTACAGTTA
M41	TTCCCGGGTTACATCACAAGAGTGTGCA
M42	GCTGTAGAAAAGACACTGGC
M327	GCTATGCTGACAAATGACTC
M328	GTCTTCATTCAACGTTTCCC
M329	CTTGTTCGCTCAGTTCAGCC
M330	GCAGACAACACTCACATAGC
M331	CTCCATCAAATGGTCAGGTC
M332	CGGTGCCTTAACCAACTGGG
M333	CTTTGCAGTTATGACGCCAG
M334	ATGATTACGAGGATACGGAG
M335	CAGACGATGATAACAAACCG
M336	GACACAGTCTGTGAAACATC
M350	CAGCTTTAAATAATCGGTG
M352	GCAAGTGCACAAACAATAC
M354	GTGAGTTTAGTATACATGC
M356	TTTATAATTATTTGCTGTAC
M390	CAGTTATTACCCGGGAAATGTCCTTTACCCCTAG
M391	CTAGGGGTAAAGGACATTTCCCGGGTAATAACTG
M392	GATATACGGACTACAGAAAGCTTTTCAATTCAATTC
M393	GAATTGAATTGAAAAGCTTTCTGTAGTCCGTATATC
M394	CATAATTGCATAAAATAGCTTTTCAATTCAATTC
M395	GAATTGAATTGAAAAGCTATTTTATGCAATTATG
M396	CAGTTATTACCCTATGCGTCCGCTAGTTCATCGCC
M397	GGCGATGAACTAGCGGACGCATAGGGTAATAACTG
M401	GTCCTCTGGGTACTTGCCGTTTAGC
M402	GCACGTGGTAATGTACGAGCCCAGG
M405	ATTGTGAGGTCTGTTAACGGTTTAGTG
M406	AACAGACCTCACAATCATGACTGCTAATTC
M407	ATTGAGGGACCCAAATGTTATTTCAAC
M408	ATTTGGGTCCCTCAATTTGGCATATGG
M409	GCGGTACCGCTTAAAATTATCGGTTC
M410	AAGAGCTCGGGCCTGTGGATATTACG
M411	AAGCTTACATATGTCTACATATGTATTTACATCACAAGAGTGTGC
M412	CGGACAAAACAATCAAGTGCTTTTCAATTCAATTC
M413	GAATTGAATTGAAAAGCACTTGATTGTTTTGTCCG
M414	CAGTTATTACCCTATGCTATATAAGTTTATTGATATAC
M415	GTATATCAATAAACTTATATAGCATAGGGTAATAACTG
M416	TGCCAAGACCTGGAAAGGACCCCTCAG
M417	TTCCAGGTCTTGGCAACTTTGAATTTTTTC
M418	GAAGAATTTGAAAAGGTCTTTGATGAAAG
M419	CTTTTCAAATTCTTCTGGATTGTCACCTTC
M421	CAAAGGCAGCTTGGAGTGCTTTTCAATTCAATTC
M422	GAATTGAATTGAAAAGCACTCCAAGCTGCCTTTG
M423	CAGTTATTACCCTATGCGTTATTACTGAGTAG
M424	CTACTCAGTAATAACGCATAGGGTAATAACTG
M425	TGGTGCAAGCGTCGAACAGCAATGAAATG
M426	TCGACGCTTGCACCATCGTAGGCAGGC
M429	CTCTCGTGAATATTTTGTTGAACCTAATAG
M430	CAAAATATTCACGAGAGGGGTACGAACTTG
M431	GTGCCGAACTCACATTTATCATTGTTG
M432	ATGTGAGTTCGGCACTGGCTTGCAATTG
M433	TACTATTAGCTGAATTGCCAC
M434	TATATGTGTAGCCTTTTGAAAAGCAAGCATAAAAG
M435	TTCAAAAGGCTACACATATATTACGATGCTGTTC
M436	CATATCCACTTGATAAACGCTTTTCAATTCAATTC
M437	GAATTGAATTGAAAAGCGTTTATCAAGTGGATATG
M438	CAGTTATTACCCTATGCTGTTTTTAATGCTGATTTCC
M439	GGAAATCAGCATTAAAAACAGCATAGGGTAATAACTG
M440	AATTTTACCTTATACATACATACATATCCAG
M441	TATGTATAAGGTAAAATTTATATAAACTGC
M442	TGAATTGAATTGAAAAGCTG
M443	TGCCAGCGGAATTCCACTTG
M444	GAAAATAGGCTTTGAAGAAAGTGATAC
M445	CTTCAAAGCCTATTTTCATATAAGGCCTC
M446	GGTAACGGAAGAAGACTCAG
M448	TATGCGGTGTGAAATACCGC
M451	TGTTGGGTACTTCTTTGGCAAGACCTG
M452	CAAAGAAGTACCCAACAGATAAACGTC
M453	GAATGGAGTTCGGTTGTTTCTTTTGCC
M454	AACCGAACTCCATTCTCTAGCCGAAATAAC
M455	TTCTTGAATAATACATAAC
M456	TAGAATTGATATTGTAGAAGATCGTTAC
M457	ACAATATCAATTCTACCAACACCGTTG
M458	AACCACTTGTTATTATCAATCACAGATC
M459	TAATAACAAGTGGTTGGCCTTCAGTATTAAC
M460	TGATCTTATGTATGAAATTC
M461	ATAAGAGCGCTATGTTAGTC
M462	GCCATCCTCATGAAAACTGTG
M464	TACTTGTGAGAGAAAGTAGG
M467	AGCCACTGAGATACATATGTAGACATATGTAAGC
M468	ACATATGTATCTCAGTGGCTGGGCCCATGTG
M469	ATTATTCAAACAAAAATATATATTGTGACAAATG
M470	ATATATTTTTGTTTGAATAATTCCAGTATCAC
M473	TAGCGCTCATTGTTATTGTATACTATTTATAGC
M474	ATTCAGTTATATAAATATACTCCTTTTCAC
M486	GTTATAACAGCGTCTTTTCTATCTATTTC
M487	GAAAAGACGCTGTTATAACCATTAGGC
M490	TCGCGCGTTTCGGTGATGACGGTG
M525	GTGGAGGAAACCATCAAGAAC
M356

### Sheet: Supplemental Table3
Supplemental Table3. Media used in this study
YPAD
Bacto yeast extract	1 g	0.01
Bacto peptone	2 g	0.02
glucose	2 g	0.02
adenine sulfate	10 mg	0.0001
D.W.	up to 100 ml
Sporulation medium
Potassium acetate	1 g	0.01
0.2% adenine	167 µl	0.0003%
0.2% uracil	167 µl	0.0003%
1% tryptophan	33 µl	0.0003%
1% histidine	33 µl	0.0003%
1% methionine	33 µl	0.0003%
1% lysine	50 µl	0.0005%
1% leucine	167 µl	0.0017%
D.W.	up to 100 ml
SD−Ura
Yeast nitrogen base w/o amino acid and ammonium sulfate	0.17 g	0.17%
ammonium sulfate	0.5 g	0.5%
glucose	2 g	2%
0.2% adenine	1 ml	0.002%
1% leucine	1 ml	0.01%
1% tryptophan	200 µl	0.002%
1% histidine	200 µl	0.002%
1% methionine	200 µl	0.002%
1% lysine	300 µl	0.003%
1% arginine	200 µl	0.002%
0.2% tyrosine	1.5 ml	0.003%
2% threonine	1 ml	0.02%
D.W.	up to 100 ml
SD−Leu
Yeast nitrogen base w/o amino acid and ammonium sulfate	0.17 g	0.17%
ammonium sulfate	0.5 g	0.5%
glucose	2 g	2%
0.2% adenine	1 ml	0.002%
0.2% uracil	1 ml	0.002%
1% tryptophan	200 µl	0.002%
1% histidine	200 µl	0.002%
1% methionine	200 µl	0.002%
1% lysine	300 µl	0.003%
1% arginine	200 µl	0.002%
0.2% tyrosine	1.5 ml	0.003%
2% threonine	1 ml	0.02%
D.W.	up to 100 ml
SD−Trp
Yeast nitrogen base w/o amino acid and ammonium sulfate	0.17 g	0.17%
ammonium sulfate	0.5 g	0.5%
glucose	2 g	2%
0.2% adenine	1 ml	0.002%
0.2% uracil	1 ml	0.002%
1% leucine	1 ml	0.01%
1% histidine	200 µl	0.002%
1% methionine	200 µl	0.002%
1% lysine	300 µl	0.003%
1% arginine	200 µl	0.002%
0.2% tyrosine	1.5 ml	0.003%
2% threonine	1 ml	0.02%
D.W.	up to 100 ml
SD−His
Yeast nitrogen base w/o amino acid and ammonium sulfate	0.17 g	0.17%
ammonium sulfate	0.5 g	0.5%
glucose	2 g	2%
0.2% adenine	1 ml	0.002%
0.2% uracil	1 ml	0.002%
1% leucine	1 ml	0.01%
1% tryptophan	200 µl	0.002%
1% methionine	200 µl	0.002%
1% lysine	300 µl	0.003%
1% arginine	200 µl	0.002%
0.2% tyrosine	1.5 ml	0.003%
2% threonine	1 ml	0.02%
D.W.	up to 100 ml
SD−Met
Yeast nitrogen base w/o amino acid and ammonium sulfate	0.17 g	0.17%
ammonium sulfate	0.5 g	0.5%
glucose	2 g	2%
0.2% adenine	1 ml	0.002%
0.2% uracil	1 ml	0.002%
1% leucine	1 ml	0.01%
1% tryptophan	200 µl	0.002%
1% histidine	200 µl	0.002%
1% lysine	300 µl	0.003%
1% arginine	200 µl	0.002%
0.2% tyrosine	1.5 ml	0.003%
2% threonine	1 ml	0.02%
D.W.	up to 100 ml
SD−Lys
Yeast nitrogen base w/o amino acid and ammonium sulfate	0.17 g	0.17%
ammonium sulfate	0.5 g	0.5%
glucose	2 g	2%
0.2% adenine	1 ml	0.002%
0.2% uracil	1 ml	0.002%
1% leucine	1 ml	0.01%
1% tryptophan	200 µl	0.002%
1% histidine	200 µl	0.002%
1% methionine	200 µl	0.002%
1% arginine	200 µl	0.002%
0.2% tyrosine	1.5 ml	0.003%
2% threonine	1 ml	0.02%
D.W.	up to 100 ml
SD−Ade
Yeast nitrogen base w/o amino acid and ammonium sulfate	0.17 g	0.17%
ammonium sulfate	0.5 g	0.5%
glucose	2 g	2%
0.2% uracil	1 ml	0.002%
1% leucine	1 ml	0.01%
1% tryptophan	200 µl	0.002%
1% histidine	200 µl	0.002%
1% methionine	200 µl	0.002%
1% lysine	300 µl	0.003%
1% arginine	200 µl	0.002%
0.2% tyrosine	1.5 ml	0.003%
2% threonine	1 ml	0.02%
D.W.	up to 100 ml
SD−Arg
Yeast nitrogen base w/o amino acid and ammonium sulfate	0.17 g	0.17%
ammonium sulfate	0.5 g	0.5%
glucose	2 g	2%
0.2% adenine	1 ml	0.002%
0.2% uracil	1 ml	0.002%
1% leucine	1 ml	0.01%
1% tryptophan	200 µl	0.002%
1% histidine	200 µl	0.002%
1% methionine	200 µl	0.002%
1% lysine	300 µl	0.003%
0.2% tyrosine	1.5 ml	0.003%
2% threonine	1 ml	0.02%
D.W.	up to 100 ml
SD−Tyr
Yeast nitrogen base w/o amino acid and ammonium sulfate	0.17 g	0.17%
ammonium sulfate	0.5 g	0.5%
glucose	2 g	2%
0.2% adenine	1 ml	0.002%
0.2% uracil	1 ml	0.002%
1% leucine	1 ml	0.01%
1% tryptophan	200 µl	0.002%
1% histidine	200 µl	0.002%
1% methionine	200 µl	0.002%
1% lysine	300 µl	0.003%
1% arginine	200 µl	0.002%
2% threonine	1 ml	0.02%
D.W.	up to 100 ml
SD−Thr
Yeast nitrogen base w/o amino acid and ammonium sulfate	0.17 g	0.17%
ammonium sulfate	0.5 g	0.5%
glucose	2 g	2%
0.2% adenine	1 ml	0.002%
0.2% uracil	1 ml	0.002%
1% leucine	1 ml	0.01%
1% tryptophan	200 µl	0.002%
1% histidine	200 µl	0.002%
1% methionine	200 µl	0.002%
1% lysine	300 µl	0.003%
1% arginine	200 µl	0.002%
0.2% tyrosine	1.5 ml	0.003%
D.W.	up to 100 ml
SD−Ura, Leu
Yeast nitrogen base w/o amino acid and ammonium sulfate	0.17 g	0.17%
ammonium sulfate	0.5 g	0.5%
glucose	2 g	2%
0.2% adenine	1 ml	0.002%
1% tryptophan	200 µl	0.002%
1% histidine	200 µl	0.002%
1% methionine	200 µl	0.002%
1% lysine	300 µl	0.003%
1% arginine	200 µl	0.002%
0.2% tyrosine	1.5 ml	0.003%
2% threonine	1 ml	0.02%
D.W.	up to 100 ml
SD−Ura, Leu, His
Yeast nitrogen base w/o amino acid and ammonium sulfate	0.17 g	0.17%
ammonium sulfate	0.5 g	0.5%
glucose	2 g	2%
0.2% adenine	1 ml	0.002%
1% tryptophan	200 µl	0.002%
1% methionine	200 µl	0.002%
1% lysine	300 µl	0.003%
1% arginine	200 µl	0.002%
0.2% tyrosine	1.5 ml	0.003%
2% threonine	1 ml	0.02%
D.W.	up to 100 ml
SD−Ura, Leu, His, Trp
Yeast nitrogen base w/o amino acid and ammonium sulfate	0.17 g	0.17%
ammonium sulfate	0.5 g	0.5%
glucose	2 g	2%
0.2% adenine	1 ml	0.002%
1% methionine	200 µl	0.002%
1% lysine	300 µl	0.003%
1% arginine	200 µl	0.002%
0.2% tyrosine	1.5 ml	0.003%
2% threonine	1 ml	0.02%
D.W.	up to 100 ml
SD−Ura, Leu, His, Trp, Ade
Yeast nitrogen base w/o amino acid and ammonium sulfate	0.17 g	0.17%
ammonium sulfate	0.5 g	0.5%
glucose	2 g	2%
1% methionine	200 µl	0.002%
1% lysine	300 µl	0.003%
1% arginine	200 µl	0.002%
0.2% tyrosine	1.5 ml	0.003%
2% threonine	1 ml	0.02%
D.W.	up to 100 ml
SD−Ura, Leu, His, Trp, Ade, Met
Yeast nitrogen base w/o amino acid and ammonium sulfate	0.17 g	0.17%
ammonium sulfate	0.5 g	0.5%
glucose	2 g	2%
1% lysine	300 µl	0.003%
1% arginine	200 µl	0.002%
0.2% tyrosine	1.5 ml	0.003%
2% threonine	1 ml	0.02%
D.W.	up to 100 ml
SD−Ura, Leu, His, Trp, Ade, Met, Lys
Yeast nitrogen base w/o amino acid and ammonium sulfate	0.17 g	0.17%
ammonium sulfate	0.5 g	0.5%
glucose	2 g	2%
1% arginine	200 µl	0.002%
0.2% tyrosine	1.5 ml	0.003%
2% threonine	1 ml	0.02%
D.W.	up to 100 ml
SD−Ura, Leu, His, Trp, Ade, Met, Lys, Thr
Yeast nitrogen base w/o amino acid and ammonium sulfate	0.17 g	0.17%
ammonium sulfate	0.5 g	0.5%
glucose	2 g	2%
1% arginine	200 µl	0.002%
0.2% tyrosine	1.5 ml	0.003%
D.W.	up to 100 ml
SD−Ura, Leu, His, Trp, Ade, Met, Lys, Thr, Arg
Yeast nitrogen base w/o amino acid and ammonium sulfate	0.17 g	0.17%
ammonium sulfate	0.5 g	0.5%
glucose	2 g	2%
0.2% tyrosine	1.5 ml	0.003%
D.W.	up to 100 ml
SD−Ura, Leu, His, Trp, Ade, Met, Lys, Thr, Arg, Tyr (SD w/o AA, uracil, and adenine)
Yeast nitrogen base w/o amino acid and ammonium sulfate	0.17 g	0.17%
ammonium sulfate	0.5 g	0.5%
glucose	2 g	2%
D.W.	up to 100 ml
SD complete
Yeast nitrogen base w/o amino acid and ammonium sulfate	0.17 g	0.17%
ammonium sulfate	0.5 g	0.5%
glucose	2 g	2%
0.2% adenine	1 ml	0.002%
0.2% uracil	1 ml	0.002%
1% leucine	1 ml	0.01%
1% tryptophan	200 µl	0.002%
1% histidine	200 µl	0.002%
1% methionine	200 µl	0.002%
1% lysine	300 µl	0.003%
1% arginine	200 µl	0.002%
0.2% tyrosine	1.5 ml	0.003%
2% threonine	1 ml	0.02%
D.W.	up to 100 ml
